# Characterizing and Mitigating Protocol-Dependent Gene Expression Bias in 3′ and 5′ Single-Cell RNA Sequencing

**DOI:** 10.64898/2026.02.28.708722

**Authors:** Valeryia Shydlouskaya, S. M. Mansour Haeryfar, Tallulah S. Andrews

## Abstract

Single-cell RNA sequencing (scRNA-seq) has enabled large-scale characterization of cellular heterogeneity; yet, integrating datasets generated through different library preparation protocols remains challenging. For instance, comparisons between 10X Genomics 3′ and 5′ chemistries are complicated by protocol-dependent technical biases imposed by differences in transcript end capture and amplification. While normalization, and often batch correction, is an integral step in preprocessing scRNA-seq datasets, it remains unclear which correction is most appropriate, or even necessary, for reliable cross-protocol comparisons. Here, we systematically characterize protocol-related expression differences using 35 matched donors across six tissues profiled with both 3′ and 5′ scRNA-seq approaches. We find that gene expression discrepancies are not pervasive across the whole transcriptome, but driven instead by a relatively small, reproducible subset of protocol-biased genes. Excluding these genes improves cross-protocol concordance, indicating that most genes are directly comparable without aggressive correction. We then benchmark commonly employed normalization approaches and show that while several methods, such as fastMNN, improve statistical alignment when cell populations are well matched, they can distort gene-level signals and inflate differential expression in biologically realistic settings with incomplete cell-type overlap. Taken together, our results demonstrate that protocol bias between 3′ and 5′ scRNA-seq is limited in scope and that targeted handling of a small set of biased genes presents an alternative approach to normalization or batch correction strategies. This work provides a practical guideline for integrating 3′ and 5′ scRNA-seq data and highlights the importance of matching normalization strategies to the structure of technical variation and the intended downstream analyses.
