## Supplementary Table S7 for "Characterizing and Mitigating Protocol-Dependent Gene Expression Bias in 3′ and 5′ Single-Cell RNA Sequencing"

Biased Genes
ENSG00000001630
ENSG00000002586
ENSG00000004059
ENSG00000004468
ENSG00000005022
ENSG00000005075
ENSG00000007080
ENSG00000008405
ENSG00000008988
ENSG00000009307
ENSG00000010295
ENSG00000010803
ENSG00000012660
ENSG00000013725
ENSG00000015285
ENSG00000015479
ENSG00000019582
ENSG00000021762
ENSG00000022840
ENSG00000025708
ENSG00000026025
ENSG00000031003
ENSG00000038274
ENSG00000038358
ENSG00000038532
ENSG00000041357
ENSG00000043462
ENSG00000047662
ENSG00000047932
ENSG00000048405
ENSG00000050393
ENSG00000051523
ENSG00000053371
ENSG00000055163
ENSG00000058668
ENSG00000058673
ENSG00000059728
ENSG00000059758
ENSG00000059804
ENSG00000061273
ENSG00000061987
ENSG00000062194
ENSG00000062485
ENSG00000062582
ENSG00000063177
ENSG00000063245
ENSG00000064666
ENSG00000065357
ENSG00000065978
ENSG00000066084
ENSG00000066336
ENSG00000067560
ENSG00000067992
ENSG00000068724
ENSG00000070501
ENSG00000070756
ENSG00000071082
ENSG00000071127
ENSG00000071994
ENSG00000072778
ENSG00000072858
ENSG00000072864
ENSG00000072958
ENSG00000073060
ENSG00000073584
ENSG00000074370
ENSG00000075415
ENSG00000075624
ENSG00000076053
ENSG00000076928
ENSG00000077312
ENSG00000077380
ENSG00000078808
ENSG00000080546
ENSG00000081059
ENSG00000081791
ENSG00000085063
ENSG00000085377
ENSG00000086062
ENSG00000087074
ENSG00000087086
ENSG00000088448
ENSG00000089123
ENSG00000089157
ENSG00000089159
ENSG00000089327
ENSG00000089639
ENSG00000089693
ENSG00000089820
ENSG00000090487
ENSG00000090554
ENSG00000090581
ENSG00000090621
ENSG00000092036
ENSG00000092199
ENSG00000092841
ENSG00000095564
ENSG00000095739
ENSG00000099624
ENSG00000099783
ENSG00000099817
ENSG00000099917
ENSG00000099974
ENSG00000099977
ENSG00000099995
ENSG00000100028
ENSG00000100234
ENSG00000100239
ENSG00000100243
ENSG00000100280
ENSG00000100316
ENSG00000100345
ENSG00000100445
ENSG00000100890
ENSG00000100902
ENSG00000100926
ENSG00000100982
ENSG00000100991
ENSG00000100997
ENSG00000101096
ENSG00000101294
ENSG00000102030
ENSG00000102119
ENSG00000102225
ENSG00000102393
ENSG00000102606
ENSG00000102760
ENSG00000102805
ENSG00000103064
ENSG00000103145
ENSG00000103254
ENSG00000103257
ENSG00000103485
ENSG00000103549
ENSG00000104131
ENSG00000104408
ENSG00000104671
ENSG00000104774
ENSG00000104805
ENSG00000104823
ENSG00000104824
ENSG00000104856
ENSG00000104859
ENSG00000104889
ENSG00000104897
ENSG00000104904
ENSG00000105122
ENSG00000105193
ENSG00000105220
ENSG00000105372
ENSG00000105373
ENSG00000105379
ENSG00000105393
ENSG00000105397
ENSG00000105401
ENSG00000105402
ENSG00000105438
ENSG00000105568
ENSG00000105583
ENSG00000105643
ENSG00000105669
ENSG00000105983
ENSG00000106153
ENSG00000106443
ENSG00000106588
ENSG00000106682
ENSG00000106829
ENSG00000107036
ENSG00000107077
ENSG00000107099
ENSG00000107262
ENSG00000107372
ENSG00000107968
ENSG00000108107
ENSG00000108298
ENSG00000108518
ENSG00000108523
ENSG00000108561
ENSG00000108639
ENSG00000108774
ENSG00000108828
ENSG00000108963
ENSG00000109046
ENSG00000109062
ENSG00000109323
ENSG00000109475
ENSG00000109536
ENSG00000109971
ENSG00000110011
ENSG00000110497
ENSG00000110700
ENSG00000110713
ENSG00000110719
ENSG00000111011
ENSG00000111229
ENSG00000111328
ENSG00000111348
ENSG00000111640
ENSG00000111641
ENSG00000111678
ENSG00000111775
ENSG00000112182
ENSG00000112306
ENSG00000112335
ENSG00000112695
ENSG00000112699
ENSG00000112739
ENSG00000112855
ENSG00000112977
ENSG00000113263
ENSG00000113368
ENSG00000113384
ENSG00000113387
ENSG00000113504
ENSG00000113522
ENSG00000113558
ENSG00000113575
ENSG00000114315
ENSG00000114316
ENSG00000114331
ENSG00000114423
ENSG00000114942
ENSG00000115020
ENSG00000115053
ENSG00000115085
ENSG00000115268
ENSG00000115307
ENSG00000115310
ENSG00000115524
ENSG00000115756
ENSG00000115758
ENSG00000116406
ENSG00000116918
ENSG00000116984
ENSG00000117139
ENSG00000117362
ENSG00000117906
ENSG00000117984
ENSG00000118181
ENSG00000118503
ENSG00000118564
ENSG00000118816
ENSG00000119689
ENSG00000119725
ENSG00000119953
ENSG00000120129
ENSG00000120616
ENSG00000120742
ENSG00000120948
ENSG00000121210
ENSG00000121966
ENSG00000122026
ENSG00000122035
ENSG00000122122
ENSG00000122481
ENSG00000122512
ENSG00000122545
ENSG00000122565
ENSG00000122674
ENSG00000123144
ENSG00000123179
ENSG00000123329
ENSG00000123358
ENSG00000123739
ENSG00000124172
ENSG00000124181
ENSG00000124406
ENSG00000124422
ENSG00000124614
ENSG00000124733
ENSG00000124802
ENSG00000125089
ENSG00000125534
ENSG00000125691
ENSG00000125743
ENSG00000125772
ENSG00000125863
ENSG00000125898
ENSG00000125970
ENSG00000125977
ENSG00000125995
ENSG00000126746
ENSG00000126749
ENSG00000126777
ENSG00000126860
ENSG00000126945
ENSG00000127184
ENSG00000127314
ENSG00000127540
ENSG00000128016
ENSG00000128271
ENSG00000128272
ENSG00000128340
ENSG00000128739
ENSG00000129084
ENSG00000129315
ENSG00000129353
ENSG00000129559
ENSG00000130204
ENSG00000130255
ENSG00000130313
ENSG00000130429
ENSG00000130731
ENSG00000130748
ENSG00000130764
ENSG00000130810
ENSG00000131148
ENSG00000131174
ENSG00000131375
ENSG00000131469
ENSG00000131508
ENSG00000131653
ENSG00000132002
ENSG00000132463
ENSG00000132507
ENSG00000132589
ENSG00000132716
ENSG00000132912
ENSG00000132953
ENSG00000132963
ENSG00000133112
ENSG00000133639
ENSG00000133872
ENSG00000133983
ENSG00000134049
ENSG00000134184
ENSG00000134419
ENSG00000134444
ENSG00000134590
ENSG00000134758
ENSG00000134851
ENSG00000134882
ENSG00000134899
ENSG00000134910
ENSG00000134986
ENSG00000135334
ENSG00000135390
ENSG00000135404
ENSG00000135441
ENSG00000135486
ENSG00000135596
ENSG00000135677
ENSG00000135870
ENSG00000136141
ENSG00000136448
ENSG00000136490
ENSG00000136527
ENSG00000136682
ENSG00000136699
ENSG00000136758
ENSG00000136770
ENSG00000136816
ENSG00000136877
ENSG00000136930
ENSG00000136942
ENSG00000137055
ENSG00000137145
ENSG00000137154
ENSG00000137497
ENSG00000137714
ENSG00000137815
ENSG00000137818
ENSG00000137841
ENSG00000138668
ENSG00000138801
ENSG00000138834
ENSG00000139180
ENSG00000139233
ENSG00000139496
ENSG00000139675
ENSG00000139684
ENSG00000139793
ENSG00000139842
ENSG00000140262
ENSG00000140264
ENSG00000140280
ENSG00000140391
ENSG00000140650
ENSG00000140750
ENSG00000140988
ENSG00000141279
ENSG00000141298
ENSG00000141385
ENSG00000141480
ENSG00000141552
ENSG00000141564
ENSG00000141627
ENSG00000141873
ENSG00000141933
ENSG00000142089
ENSG00000142534
ENSG00000142541
ENSG00000142657
ENSG00000142669
ENSG00000142864
ENSG00000142937
ENSG00000143368
ENSG00000143393
ENSG00000143443
ENSG00000143546
ENSG00000143811
ENSG00000143878
ENSG00000143933
ENSG00000144021
ENSG00000145592
ENSG00000145860
ENSG00000146066
ENSG00000146083
ENSG00000146278
ENSG00000147050
ENSG00000147162
ENSG00000147168
ENSG00000147274
ENSG00000147604
ENSG00000147649
ENSG00000148303
ENSG00000148339
ENSG00000148362
ENSG00000148444
ENSG00000148672
ENSG00000148824
ENSG00000149480
ENSG00000149532
ENSG00000149600
ENSG00000149743
ENSG00000149806
ENSG00000149925
ENSG00000151366
ENSG00000151414
ENSG00000151502
ENSG00000151702
ENSG00000152082
ENSG00000152404
ENSG00000152518
ENSG00000152894
ENSG00000152904
ENSG00000153037
ENSG00000153187
ENSG00000154144
ENSG00000154518
ENSG00000155189
ENSG00000155366
ENSG00000155463
ENSG00000155957
ENSG00000156411
ENSG00000156467
ENSG00000156471
ENSG00000156482
ENSG00000156508
ENSG00000156639
ENSG00000156875
ENSG00000157020
ENSG00000157106
ENSG00000157326
ENSG00000157637
ENSG00000157954
ENSG00000158050
ENSG00000158517
ENSG00000158710
ENSG00000158773
ENSG00000158796
ENSG00000158987
ENSG00000159128
ENSG00000159147
ENSG00000159210
ENSG00000159216
ENSG00000159346
ENSG00000159840
ENSG00000159873
ENSG00000160229
ENSG00000160741
ENSG00000160783
ENSG00000161011
ENSG00000161016
ENSG00000161847
ENSG00000161955
ENSG00000161960
ENSG00000161970
ENSG00000162032
ENSG00000162244
ENSG00000162520
ENSG00000162980
ENSG00000163162
ENSG00000163453
ENSG00000163463
ENSG00000163513
ENSG00000163565
ENSG00000163584
ENSG00000163682
ENSG00000163902
ENSG00000163950
ENSG00000164054
ENSG00000164074
ENSG00000164104
ENSG00000164252
ENSG00000164442
ENSG00000164587
ENSG00000164603
ENSG00000164610
ENSG00000164897
ENSG00000164924
ENSG00000164985
ENSG00000165025
ENSG00000165029
ENSG00000165060
ENSG00000165272
ENSG00000165280
ENSG00000166136
ENSG00000166181
ENSG00000166441
ENSG00000166575
ENSG00000166582
ENSG00000166710
ENSG00000166794
ENSG00000166797
ENSG00000166803
ENSG00000166913
ENSG00000166974
ENSG00000167244
ENSG00000167283
ENSG00000167397
ENSG00000167526
ENSG00000167553
ENSG00000167615
ENSG00000167645
ENSG00000167658
ENSG00000167770
ENSG00000167792
ENSG00000167797
ENSG00000167895
ENSG00000167985
ENSG00000167996
ENSG00000168000
ENSG00000168010
ENSG00000168016
ENSG00000168061
ENSG00000168066
ENSG00000168216
ENSG00000168234
ENSG00000168385
ENSG00000168488
ENSG00000168785
ENSG00000169020
ENSG00000169100
ENSG00000169228
ENSG00000169230
ENSG00000169564
ENSG00000169592
ENSG00000169714
ENSG00000169764
ENSG00000170248
ENSG00000170275
ENSG00000170296
ENSG00000170315
ENSG00000170340
ENSG00000170540
ENSG00000170606
ENSG00000170634
ENSG00000170836
ENSG00000170889
ENSG00000171159
ENSG00000171174
ENSG00000171314
ENSG00000171530
ENSG00000171612
ENSG00000171823
ENSG00000171858
ENSG00000171863
ENSG00000172247
ENSG00000172354
ENSG00000172809
ENSG00000173020
ENSG00000173272
ENSG00000173436
ENSG00000173442
ENSG00000173530
ENSG00000173575
ENSG00000173726
ENSG00000173801
ENSG00000173914
ENSG00000173915
ENSG00000173926
ENSG00000174021
ENSG00000174231
ENSG00000174428
ENSG00000174444
ENSG00000174574
ENSG00000174748
ENSG00000174886
ENSG00000174903
ENSG00000174953
ENSG00000175193
ENSG00000175334
ENSG00000175390
ENSG00000175416
ENSG00000175482
ENSG00000175567
ENSG00000175768
ENSG00000176731
ENSG00000176903
ENSG00000177119
ENSG00000177272
ENSG00000177576
ENSG00000177600
ENSG00000177663
ENSG00000177666
ENSG00000177731
ENSG00000177954
ENSG00000178209
ENSG00000178585
ENSG00000178607
ENSG00000178719
ENSG00000178741
ENSG00000178980
ENSG00000178982
ENSG00000179094
ENSG00000179218
ENSG00000179632
ENSG00000179743
ENSG00000179918
ENSG00000180389
ENSG00000180964
ENSG00000181029
ENSG00000181061
ENSG00000181222
ENSG00000181404
ENSG00000181826
ENSG00000182004
ENSG00000182087
ENSG00000182162
ENSG00000182199
ENSG00000182768
ENSG00000182774
ENSG00000182952
ENSG00000183283
ENSG00000183648
ENSG00000184009
ENSG00000184047
ENSG00000184182
ENSG00000184640
ENSG00000185022
ENSG00000185122
ENSG00000185187
ENSG00000185201
ENSG00000185236
ENSG00000185338
ENSG00000185359
ENSG00000185650
ENSG00000185658
ENSG00000185787
ENSG00000185862
ENSG00000185883
ENSG00000185885
ENSG00000185946
ENSG00000185989
ENSG00000186010
ENSG00000186222
ENSG00000186230
ENSG00000186395
ENSG00000186468
ENSG00000186469
ENSG00000186635
ENSG00000187109
ENSG00000187239
ENSG00000187514
ENSG00000187630
ENSG00000187838
ENSG00000188033
ENSG00000188290
ENSG00000188486
ENSG00000188536
ENSG00000188641
ENSG00000188820
ENSG00000188846
ENSG00000189152
ENSG00000196126
ENSG00000196262
ENSG00000196531
ENSG00000196565
ENSG00000196588
ENSG00000196730
ENSG00000196924
ENSG00000196961
ENSG00000197061
ENSG00000197111
ENSG00000197114
ENSG00000197157
ENSG00000197329
ENSG00000197728
ENSG00000197756
ENSG00000197903
ENSG00000197958
ENSG00000197989
ENSG00000198034
ENSG00000198162
ENSG00000198189
ENSG00000198218
ENSG00000198225
ENSG00000198242
ENSG00000198355
ENSG00000198502
ENSG00000198563
ENSG00000198695
ENSG00000198712
ENSG00000198727
ENSG00000198755
ENSG00000198763
ENSG00000198786
ENSG00000198804
ENSG00000198805
ENSG00000198830
ENSG00000198833
ENSG00000198840
ENSG00000198851
ENSG00000198858
ENSG00000198886
ENSG00000198888
ENSG00000198899
ENSG00000198911
ENSG00000198918
ENSG00000198925
ENSG00000198938
ENSG00000198952
ENSG00000203879
ENSG00000203896
ENSG00000204131
ENSG00000204256
ENSG00000204316
ENSG00000204370
ENSG00000204387
ENSG00000204388
ENSG00000204389
ENSG00000204427
ENSG00000204435
ENSG00000204463
ENSG00000204469
ENSG00000204472
ENSG00000204525
ENSG00000204843
ENSG00000205155
ENSG00000205220
ENSG00000205542
ENSG00000206172
ENSG00000211450
ENSG00000211592
ENSG00000211689
ENSG00000211747
ENSG00000211978
ENSG00000212907
ENSG00000213015
ENSG00000213366
ENSG00000213397
ENSG00000213402
ENSG00000213445
ENSG00000213614
ENSG00000213719
ENSG00000213741
ENSG00000213920
ENSG00000213934
ENSG00000213988
ENSG00000214026
ENSG00000214046
ENSG00000215021
ENSG00000217555
ENSG00000217930
ENSG00000219200
ENSG00000220205
ENSG00000221983
ENSG00000223482
ENSG00000224578
ENSG00000226179
ENSG00000226746
ENSG00000228253
ENSG00000228300
ENSG00000229117
ENSG00000229671
ENSG00000229807
ENSG00000229833
ENSG00000231500
ENSG00000232112
ENSG00000232347
ENSG00000233016
ENSG00000233276
ENSG00000233927
ENSG00000233954
ENSG00000234072
ENSG00000239382
ENSG00000239672
ENSG00000239779
ENSG00000239857
ENSG00000240857
ENSG00000240972
ENSG00000241343
ENSG00000241370
ENSG00000241553
ENSG00000241685
ENSG00000241837
ENSG00000242114
ENSG00000242616
ENSG00000243056
ENSG00000243449
ENSG00000243678
ENSG00000243749
ENSG00000244038
ENSG00000244115
ENSG00000244274
ENSG00000244734
ENSG00000244754
ENSG00000246859
ENSG00000247516
ENSG00000248098
ENSG00000248487
ENSG00000250479
ENSG00000251259
ENSG00000251562
ENSG00000253250
ENSG00000253506
ENSG00000254505
ENSG00000254772
ENSG00000255154
ENSG00000256223
ENSG00000257315
ENSG00000257704
ENSG00000257727
ENSG00000257764
ENSG00000257923
ENSG00000258289
ENSG00000258315
ENSG00000258429
ENSG00000260260
ENSG00000261064
ENSG00000261740
ENSG00000262664
ENSG00000262814
ENSG00000263020
ENSG00000263272
ENSG00000263307
ENSG00000263809
ENSG00000265354
ENSG00000265681
ENSG00000266338
ENSG00000266402
ENSG00000266714
ENSG00000267855
ENSG00000270647
ENSG00000272211
ENSG00000273136
ENSG00000273149
ENSG00000276903
ENSG00000277224
ENSG00000277734
ENSG00000278615
ENSG00000278828
ENSG00000279483
ENSG00000280071
ENSG00000280614
ENSG00000280789
ENSG00000280800
ENSG00000281181
ENSG00000281383
ENSG00000281571
ENSG00000282939
ENSG00000283782
ENSG00000285253
ENSG00000285437
ENSG00000288859
ENSG00000291237
